# Impact of AIM2 on HNSCC Development

**DOI:** 10.1101/2024.09.27.615454

**Authors:** Dakota M. Reinartz, Vicente Escamilla-River, Stephanie L. Tribble, Carlos Caulin, Justin E. Wilson

## Abstract

Head and neck squamous cell carcinoma (HNSCC) constitutes 90% of head and neck cancers. HNSCC development is linked to chronic inflammation, while established HNSCC tumors are often immune suppressive. However, both occur through mechanisms that are not fully understood. The cytosolic double-stranded DNA sensor Absent in Melanoma 2 (AIM2) is an inflammasome forming protein that also has inflammasome-distinct roles in restricting tumorigenesis by limited PI3K signaling. Here, we used an experimental mouse model of HNSCC, involving treatment of wild type (WT) and *Aim2^−/−^*mice with the carcinogen 4NQO in drinking water. Compared to WT mice, 4NQO-treated *Aim2^−/−^* mice exhibited larger tumor sizes and increased tissue dysplasia. 4NQO-treated wild type and *Aim2^−/−^* mice displayed similar tongue *Il6, Tnf, Il1b, Il12, and Il10* expression and no consistent differences in PI3K or inflammasome activation, suggesting AIM2 may not regulate these factors during HNSCC. Instead, *Ifng* and *Irf1* was elevated in 4NQO-treated *Aim2^−/−^* mice, suggesting AIM2 restricts IFNγ. In line with this, RNA-sequencing of total tongue RNA from 4NQO-treated mice revealed *Aim2^−/−^* mice had enhanced expression of genes related to the MHC protein complex, cell killing, and T cell activation compared to wild type mice. In addition, we observed increased macrophage infiltration into the tongue epithelium of 4NQO-treated *Aim2^−/−^* mice. Lastly, using *Aim2^−/−^*/*Rag1^−/−^*-double deficient animals, we found that the adaptive immune compartment was necessary for the enhanced tumorigenesis during AIM2 deficiency. Taken together, these findings suggest AIM2 limits the progression of oral tumor development partially through regulating IFNγ and adaptive immune responses.
