## Supplemental Table1 for "Impact of AIM2 on HNSCC Development"

Gene_ID	AIM2KO63000	AIM2KO630L1	AIM2KO630R1	WT002L1	WT002L2	WT002R2	log2FoldChange	pvalue	padj	GeneName	Chrom	Strand	Start	End	GeneLength	GeneType	GeneDescription	AIM2KO63000_readcount	AIM2KO630L1_readcount	AIM2KO630R1_readcount	WT002L1_readcount	WT002L2_readcount	WT002R2_readcount	AIM2KO63000_fpkm	AIM2KO630L1_fpkm	AIM2KO630R1_fpkm	WT002L1_fpkm	WT002L2_fpkm	WT002R2_fpkm
ENSMUSG00000000682	187.7527531	145.7541551	259.8628092	73.54300169	91.64295888	78.95235807	0.66816	9.64E-06	0.0084294	Cd52	chr4	-	134082448	134095082	514	protein_coding	CD52_antigen	168	160	253	74	93	84	14.50143112	12.45414113	22.41510661	5.85681505	7.454021623	6.441781221
ENSMUSG00000005947	107.2872875	106.5827259	156.1231107	39.75297389	32.51846928	41.35599708	0.79797	1.28E-07	0.00038496	Itgae	chr11	+	73090583	73147446	3845	protein_coding	integrin_alpha_E_epithelial-associated	96	117	152	40	33	44	1.107744469	1.217436833	1.800241009	0.423210619	0.353580589	0.451072277
ENSMUSG00000015437	43.58546053	28.23986755	44.16640632	5.962946083	1.97081632	9.399090246	0.51166	4.25E-05	0.024496	Gzmb	chr14	-	56258856	56262260	1418	protein_coding	granzyme_B	39	31	43	6	2	10	1.220261973	0.874666277	1.380942614	0.172134502	0.058106482	0.277980014
ENSMUSG00000020838	352.036412	207.699671	270.1340665	124.2280434	118.2489792	130.6473544	0.6739	5.93E-06	0.0059338	Slc6a4	chr11	+	76998603	77032340	2796	protein_coding	solute_carrier_family_6_(neurotransmitter_transporter_serotonin)_member_4	315	228	263	125	120	139	4.998481488	3.262530641	4.283531729	1.818719633	1.768132869	1.959600029
ENSMUSG00000021998	837.0643574	953.7787525	926.4674069	485.9801058	632.6320387	522.5894177	0.54707	2.80E-05	0.019418	Lcp1	chr14	+	75131101	75230842	3841	protein_coding	lymphocyte_cytosolic_protein_1	749	1047	902	489	642	556	8.651715142	10.90584432	10.69413438	5.179137737	6.885913131	5.705849185
ENSMUSG00000022227	115.1103188	85.63056612	167.4214937	31.80237911	17.73734688	11.2789083	0.82578	9.85E-09	5.17E-05	Mcpt1	chr14	+	56017964	56020391	1028	protein_coding	mast_cell_protease_1	103	94	163	32	18	12	4.445379182	3.658403958	7.220676637	1.266338389	0.721356931	0.46012723
ENSMUSG00000024397	42.46788462	59.21262551	66.76317234	16.8950139	18.72275504	11.2789083	0.5803	4.55E-05	0.025121	Aif1	chr17	-	35170991	35176068	875	protein_coding	allograft_inflammatory_factor_1	38	65	65	17	19	12	1.926816004	2.972091823	3.382896497	0.79037606	0.894574196	0.540583763
ENSMUSG00000024610	4854.749758	4781.647251	5990.197247	2709.165171	2925.676827	2846.044527	0.70281	7.41E-09	5.17E-05	Cd74	chr18	+	60803848	60812646	1410	protein_coding	CD74_antigen_(invariant_polypeptide_of_major_histocompatibility_complex_class_II_antigen-associated)	4344	5249	5832	2726	2969	3028	136.6895788	148.9410391	188.3570194	78.65016678	86.74848595	84.64992197
ENSMUSG00000026395	206.7515436	248.6930271	401.6061597	96.40096168	129.088469	145.6858988	0.60882	5.65E-05	0.029668	Ptprc	chr1	-	138063407	138175706	5186	protein_coding	protein_tyrosine_phosphatase_receptor_type_C	185	273	391	97	131	155	1.582719369	2.106139115	3.433425685	0.760907966	1.040661773	1.178118538
ENSMUSG00000026770	97.22910427	80.16478531	100.6583214	38.75914954	29.5622448	41.35599708	0.6172	4.32E-05	0.024496	Il2ra	chr2	+	11642792	11693191	4425	protein_coding	interleukin_2_receptor_alpha_chain	87	88	98	39	30	44	0.872309654	0.795657785	1.008547152	0.358545471	0.279305057	0.391948679
ENSMUSG00000027863	43.58546053	48.28106388	90.38706409	5.962946083	17.73734688	10.33899927	0.57385	1.66E-05	0.012877	Cd2	chr3	-	101275899	101287939	1153	protein_coding	CD2_antigen	39	53	88	6	18	11	1.500721143	1.839092112	3.475655884	0.211697072	0.643152581	0.376056571
ENSMUSG00000028270	537.5540132	704.1747618	1452.35578	319.0176155	351.7907131	199.2607132	0.70411	2.73E-06	0.0032857	Gbp2	chr3	+	142620602	142638008	2516	protein_coding	guanylate_binding_protein_2	481	773	1414	321	357	212	8.482017046	12.29209127	25.59305791	5.190238379	5.845590628	3.321352942
ENSMUSG00000028965	77.11273787	72.87707755	59.57329224	23.85178433	16.75193872	17.85827147	0.69157	2.82E-06	0.0032857	Tnfrsf9	chr4	+	150914562	150946102	2115	protein_coding	tumor_necrosis_factor_receptor_superfamily_member_9	69	80	58	24	17	19	1.447449499	1.513340081	1.248823402	0.461629739	0.331138265	0.354105794
ENSMUSG00000030707	372.1527784	349.8099723	461.179452	185.8451529	224.6730605	172.0033515	0.68105	1.74E-06	0.0024344	Coro1a	chr7	-	126699773	126707787	1747	protein_coding	coronin_actin_binding_protein_1A	333	384	449	187	228	183	8.456994143	8.794177735	11.70406817	4.354533246	5.376662309	4.129029528
ENSMUSG00000033220	77.11273787	112.9594702	165.3672422	38.75914954	48.28499984	37.59636099	0.61947	3.30E-05	0.021656	Rac2	chr15	-	78559169	78572783	3036	protein_coding	RAS-related_C3_botulinum_substrate_2	69	124	161	39	49	40	1.008351677	1.634093255	2.414946509	0.522583567	0.664913471	0.519335521
ENSMUSG00000035929	791.2437451	1048.518953	982.9593219	539.6466205	619.8217326	477.4737845	0.56723	2.87E-05	0.019418	H2-Q4	chr17	+	35379617	35385290	2596	protein_coding	histocompatibility_2_Q_region_locus_4	708	1151	957	543	629	508	12.10022012	17.73893551	16.787679	8.509186659	9.981981853	7.713452831
ENSMUSG00000036594	1813.825704	2119.811993	2660.255636	1128.984458	1111.540404	967.1663863	0.75485	2.13E-08	8.95E-05	H2-Aa	chr17	-	34282744	34287827	1132	protein_coding	histocompatibility_2_class_II_antigen_A_alpha	1623	2327	2590	1136	1128	1029	63.61166956	82.24450209	104.1925684	40.82487029	41.05192166	35.83098539
ENSMUSG00000037321	1495.316569	1400.150852	1568.420987	980.9046307	747.9247934	675.7945887	0.65005	1.33E-06	0.0021486	Tap1	chr17	+	34187553	34197225	3911	protein_coding	transporter_1_ATP-binding_cassette_sub-family_B_(MDR/TAP)	1338	1537	1527	987	759	719	15.17864483	15.72327357	17.78011755	10.26649608	7.995116173	7.24654308
ENSMUSG00000038642	638.1358452	781.6066567	1197.628599	363.7397111	432.5941822	415.4397889	0.6725	5.27E-06	0.0055363	Ctss	chr3	+	95526786	95556403	1355	protein_coding	cathepsin_S	571	858	1166	366	439	442	18.69655168	25.33406683	39.1870582	10.98840605	13.34738057	12.85798095
ENSMUSG00000041481	36.88000507	40.99335612	45.19353204	12.91971651	4.9270408	6.579363172	0.54177	4.21E-05	0.024496	Serpina3g	chr12	+	104236245	104241939	1803	protein_coding	serine_(or_cysteine)_peptidase_inhibitor_clade_A_member_3G	33	45	44	13	5	7	0.812050269	0.998558945	1.111323138	0.293319229	0.114247077	0.153035475
ENSMUSG00000046805	325.2145901	439.9953557	698.4454952	191.808099	249.3082645	214.2992576	0.61748	4.24E-05	0.024496	Mpeg1	chr19	+	12460779	12465284	4335	protein_coding	macrophage_expressed_gene_1	291	483	680	193	253	228	2.978301008	4.457742195	7.143371185	1.811177925	2.40437519	2.073173024
ENSMUSG00000048163	164.2836589	153.0418629	219.8049058	66.58623126	73.905612	93.05099344	0.65598	1.30E-05	0.010462	Selplg	chr5	-	113817798	113830501	2604	protein_coding	selectin_platelet_(p-selectin)_ligand	147	168	214	67	75	99	2.504615455	2.581221187	3.742451666	1.046710864	1.186563821	1.498594101
ENSMUSG00000051457	100.581832	107.4936894	161.2587393	39.75297389	37.44551008	46.99545123	0.72541	1.55E-06	0.0023195	Spn	chr7	-	127132232	127137823	3743	protein_coding	sialophorin	90	118	157	40	38	50	1.066810751	1.261302044	1.910131348	0.434743476	0.418248689	0.526550441
ENSMUSG00000060550	848.2401165	856.3056612	1171.950456	485.9801058	475.9521413	407.9205167	0.75591	3.94E-08	0.00013803	H2-Q7	chr17	+	35439155	35443773	4209	protein_coding	histocompatibility_2_Q_region_locus_7	759	940	1141	489	483	434	8.000691993	8.935232285	12.34497246	4.726316951	4.727581491	4.064438979
ENSMUSG00000060586	1918.877839	2225.483756	2651.011505	1050.472335	1204.168771	1063.037107	0.77779	2.54E-09	2.66E-05	H2-Eb1	chr17	+	34305877	34316199	1184	protein_coding	histocompatibility_2_class_II_antigen_E_beta	1717	2443	2581	1057	1222	1131	64.34033149	82.55220613	99.2703856	36.3175208	42.51971278	37.65309729
ENSMUSG00000060802	12643.13628	12107.61547	14329.43103	8273.587691	6451.467223	7410.24275	0.64587	1.76E-07	0.00046135	B2m	chr2	+	122147686	122153083	860	protein_coding	beta-2_microglobulin	11313	13291	13951	8325	6547	7884	583.6386405	618.3240317	738.7377531	393.8027096	313.6279132	361.358245
ENSMUSG00000068227	81.58304151	73.78804102	112.9838301	28.82090607	30.54765296	36.65645196	0.63116	2.57E-05	0.018607	Il2rb	chr15	-	78480553	78495066	2692	protein_coding	interleukin_2_receptor_beta_chain	73	81	110	29	31	39	1.203129861	1.20383477	1.860805737	0.438243871	0.474413957	0.571056863
ENSMUSG00000072620	453.7358199	484.6325657	510.4814869	323.9867372	199.0524483	197.3808952	0.62521	2.02E-05	0.015136	Slfn2	chr11	+	83065112	83070678	1664	protein_coding	schlafen_2	406	532	497	326	202	210	10.82523699	12.79131605	13.60148959	7.969979185	5.001138319	4.974572638
ENSMUSG00000073409	487.2630972	693.2432002	924.4131554	321.0052642	313.3597949	253.7754367	0.73871	6.43E-07	0.001161	H2-Q6	chr17	+	35424850	35430055	2085	protein_coding	histocompatibility_2_Q_region_locus_6	436	761	900	323	318	270	9.27780267	14.60277914	19.65711855	6.302159234	6.28335908	5.104433013
ENSMUSG00000073421	2533.54459	2433.183427	3278.585325	1624.902808	1509.645301	1458.738806	0.64164	6.64E-07	0.001161	H2-Ab1	chr17	+	34263209	34269418	1211	protein_coding	histocompatibility_2_class_II_antigen_A_beta_1	2267	2671	3192	1635	1532	1552	83.05620401	88.24430036	120.0334106	54.92455196	52.1177239	50.51697977
ENSMUSG00000073643	528.613406	579.3727665	586.4887908	127.2095164	111.3511221	137.2267176	1.5542	1.97E-30	4.13E-26	Wdfy1	chr1	-	79702262	79776143	4551	protein_coding	WD_repeat_and_FYVE_domain_containing_1	473	636	571	128	113	146	4.611253592	5.591227963	5.71363745	1.144184455	1.022921782	1.264549471
ENSMUSG00000078920	119.5806225	189.4804016	228.0219117	57.64181214	67.00775488	55.45463245	0.76688	3.94E-07	0.00091903	Ifi47	chr11	+	49076587	49096974	1766	protein_coding	interferon_gamma_inducible_protein_47	107	208	222	58	68	59	2.688176497	4.712263367	5.724607061	1.336073048	1.586313544	1.316894902
ENSMUSG00000079227	92.75880062	77.4318949	170.5028709	31.80237911	31.53306112	30.07708879	0.69895	2.15E-06	0.0028259	Ccr5	chr9	+	124121543	124147699	2925	protein_coding	chemokine_(C-C_motif)_receptor_5	83	85	166	32	32	32	1.25897447	1.16265262	2.584435062	0.445058415	0.450707647	0.431234911
ENSMUSG00000079508	433.6194535	637.6744286	551.5665161	1003.762591	1039.605609	875.995211	-0.60097	1.16E-05	0.0097563	Apoo	chrX	+	94367117	94417093	1218	protein_coding	apolipoprotein_O	388	700	537	1010	1055	932	14.13348097	22.99363701	20.07753557	33.73393428	35.68420207	30.16188141
ENSMUSG00000079547	240.2788209	239.5833925	261.9170607	101.3700834	148.7966322	96.81062954	0.66025	7.98E-06	0.0072823	H2-DMb1	chr17	+	34153072	34160230	1404	protein_coding	histocompatibility_2_class_II_locus_Mb1	215	263	255	102	151	103	6.794164432	7.494549977	8.270970643	2.955466037	4.43078481	2.891744517
ENSMUSG00000082292	46.93818827	76.52093143	93.46844127	18.8826626	26.60602032	9.399090246	0.56415	4.88E-05	0.02625	Gm12250	chr11	+	58187739	58189012	1274	pseudogene	predicted_gene_12250	42	84	91	19	27	10	1.462663971	2.637951323	3.252785093	0.606704313	0.873102345	0.309400047
ENSMUSG00000090942	165.4012348	296.0631276	309.1648442	49.69121736	107.4094894	39.47617903	0.73542	6.04E-07	0.001161	F830016B08Rik	chr18	+	60293380	60303016	3297	protein_coding	RIKEN_cDNA_F830016B08_gene	148	325	301	50	109	42	1.991624543	3.943858577	4.157487529	0.616941473	1.362003957	0.502134599
ENSMUSG00000095134	26.82182187	20.9521598	30.81377185	0.993824347	0	0	0.5081	4.37E-06	0.0048277	Gm21857	chrY	+	90753057	90763485	1248	pseudogene	predicted_gene_21857	24	23	30	1	0	0	0.85322065	0.737344033	1.094687291	0.032597052	0	0
ENSMUSG00000096255	155.3430516	122.9800684	161.2587393	76.52447474	64.0515304	42.29590611	0.62412	3.67E-05	0.023338	Dynlt1b	chr17	+	6430112	6436293	768	protein_coding	dynein_light_chain_Tctex-type_1B	139	135	157	77	65	45	8.030050593	7.032819444	9.30940317	4.078706117	3.486767227	2.30962301
ENSMUSG00000096727	349.8012602	411.7554882	582.3802879	221.6228294	208.9065299	117.4886281	0.67473	7.90E-06	0.0072823	Psmb9	chr17	-	34181988	34187764	2884	protein_coding	proteasome_(prosome_macropain)_subunit_beta_type_9_(large_multifunctional_peptidase_2)	313	452	567	223	212	125	4.81519393	6.270470053	8.953054116	3.145592901	3.028387351	1.708459
